# Widespread premature transcription termination of *Arabidopsis thaliana* NLR genes by the spen protein FPA

**DOI:** 10.1101/2020.12.15.422694

**Authors:** Matthew T. Parker, Katarzyna Knop, Vasiliki Zacharaki, Anna V. Sherwood, Daniel Tome, Xuhong Yu, Pascal Martin, Jim Beynon, Scott Michaels, Geoffrey J. Barton, Gordon G. Simpson

**Affiliations:** School of Life Sciences, University of Dundee, Dow Street, Dundee DD1 5EH, UK; School of Life Sciences, University of Warwick, Coventry CV4 7AL, UK; Department of Biology, Indiana University, Bloomington, IN 47405, USA; The James Hutton Institute, Invergowrie DD2 5DA, UK

**Keywords:** NLR, Nanopore, direct RNA sequencing, spen, FPA, m^6^A, alternative polyadenylation, chimeric RNA, disease resistance, transcription termination

## Abstract

Genes involved in disease resistance are some of the fastest evolving and most diverse components of genomes. Large numbers of <u>n</u>ucleotide-binding, <u>l</u>eucine-rich repeat <u>r</u>eceptor (NLR) genes are found in plant genomes and are required for disease resistance. However, NLRs can trigger autoimmunity, disrupt beneficial microbiota or reduce fitness. It is therefore crucial to understand how NLRs are controlled. Here we show that the RNA-binding protein FPA mediates widespread premature cleavage and polyadenylation of NLR transcripts, thereby controlling their functional expression and impacting immunity. Using long-read Nanopore direct RNA sequencing, we resolved the complexity of NLR transcript processing and gene annotation. Our results uncover a co-transcriptional layer of NLR control with implications for understanding the regulatory and evolutionary dynamics of NLRs in the immune responses of plants.
