## Supplementary file 1 for "Widespread premature transcription termination of *Arabidopsis thaliana* NLR genes by the spen protein FPA"

### Sheet: FPA_proteomics
protein_id	protein_name	manual_annotation	pval	fdr	lower_ci_logFC	median_logFC	upper_ci_logFC	lower_ci_av_exprs	median_av_exprs	upper_ci_av_exprs	nreps_detected_col0	nreps_detected_FPA
AT3G12130.1	KHZ1	autonomous	0.000173599	0.0828831	6.2638	7.30816	9.93866	15.9344	17.2496	17.7718	0	3
AT2G43410.2	FPA	FPA	0.000223405	0.0828831	9.60223	10.98	11.8366	21.5381	21.9664	22.6553	1	3
AT4G04885.1	PCFS4	cleavage_and_polyadenylation	0.000618744	0.10044	3.34187	5.35179	8.0503	14.7924	16.1416	17.1466	0	3
AT1G76940.1	NSRA	apa_control	0.000669533	0.10044	4.43553	6.15066	8.89408	15.8563	17.228	18.0855	0	3
AT2G44710.1	hnRNP-R3		0.000692833	0.10044	3.74145	5.84921	7.36453	15.6488	16.4064	17.4603	0	3
AT3G12680.1	HUA1	apa_control	0.000831302	0.10044	4.40907	5.11009	7.65167	15.5399	16.8107	17.1612	0	3
AT1G43190.1	PTBP3		0.00124783	0.10044	4.1207	5.52245	6.75066	16.8507	17.4648	18.1656	1	3
AT5G06770.1	KHZ2	autonomous	0.00126711	0.10044	4.30786	5.66487	7.48523	15.6679	16.5781	17.2566	0	3
AT2G02160.1	C3H17		0.00136426	0.10044	3.29634	4.61835	6.49948	15.8204	16.761	17.422	0	3
AT3G06480.1	RH40		0.00156879	0.10044	3.57484	5.49813	6.91836	16.0788	16.7889	17.7505	0	3
AT2G36480.1	PCFS2	cleavage_and_polyadenylation	0.00159179	0.10044	3.93127	5.44366	6.20465	17.0608	17.4413	18.1975	0	3
AT5G22040.1	de-ubiquitinase		0.0019553	0.10044	3.73927	5.22521	6.91253	16.4366	17.2803	18.0232	0	3
AT2G33410.1	RBGD2		0.00216347	0.10044	3.9474	6.15283	7.84352	15.8323	16.6776	17.7803	0	3
AT3G15010.1	UBA2C		0.0022727	0.10044	5.16285	6.34257	8.12021	17.4307	18.3195	18.9094	1	3
AT3G53500.2	RS2Z32		0.00242474	0.10044	3.78234	5.50294	6.36612	16.3305	16.7621	17.6224	0	3
AT1G61010.1	CPSF73-1	cleavage_and_polyadenylation	0.0026165	0.10044	3.68335	5.85138	7.08533	15.5286	16.1456	17.2296	0	3
AT2G33730.1	SMA1/RH21/Prp28p		0.00307605	0.10044	4.25697	4.87359	7.22333	15.3439	16.5187	16.827	0	3
AT1G11650.2	RBP45B		0.00310882	0.10044	3.81344	5.0442	7.47163	17.0279	18.2416	18.8569	1	3
AT3G01540.2	RH14		0.00322168	0.10044	4.40519	5.87148	6.86718	17.5175	18.0153	18.7485	1	3
AT4G12640.1	AtSPEN2		0.00373834	0.10044	2.82058	4.31955	5.89833	15.3691	16.1585	16.9079	0	3
AT4G35800.1	NRPB1	polii_associated	0.00386613	0.10044	3.89843	4.39083	6.54107	16.1524	17.2276	17.4738	0	3
AT4G10760.1	MTA	m6a_writer_complex	0.0038949	0.10044	2.66359	4.95089	6.25886	15.3082	15.9622	17.1058	0	3
AT3G54170.1	FIP37	m6a_writer_complex	0.00396325	0.10044	2.30568	3.99509	6.53628	14.9684	16.239	17.0838	0	3
AT5G51300.1	SF1		0.00396965	0.10044	3.36772	4.95497	7.23469	14.7905	15.9304	16.724	0	3
AT5G40490.1	HLP1	autonomous	0.00434668	0.10044	5.28321	6.30819	7.57691	17.4717	18.106	18.6185	1	3
AT3G07010.1	pectin-lyase		0.00434912	0.10044	3.01658	4.02041	6.41616	15.57	16.7679	17.2698	0	3
AT5G55670.1	CPSF6	cleavage_and_polyadenylation	0.00440599	0.10044	3.141	4.66634	6.27059	15.7207	16.5229	17.2855	0	3
AT2G03150.1	EMB1579/RSA1	autonomous	0.0045157	0.10044	3.07493	5.2105	5.73414	16.3374	16.5992	17.667	0	3
AT5G15270.1	KH domain protein		0.00466316	0.10044	4.23668	5.99002	6.51783	16.3906	16.6545	17.5312	0	3
AT3G04680.1	CLP1	cleavage_and_polyadenylation	0.00476832	0.10044	1.67253	3.4399	7.31211	14.2763	16.2125	17.0961	0	3
AT5G09880.1	CC1-like		0.00488846	0.10044	2.177	3.36704	6.31087	14.3738	15.8458	16.4408	0	3
AT1G32360.1	C3H12		0.00496072	0.10044	3.47092	4.46423	7.85213	15.3851	17.079	17.5757	0	3
AT2G25970.1	KH domain protein		0.00498565	0.10044	5.0177	6.02847	8.87609	16.8738	18.2976	18.803	1	3
AT2G02070.1	IDD5		0.00512007	0.10044	3.45645	4.33945	5.69192	15.939	16.6153	17.0568	0	3
AT5G54900.1	RBP45A		0.00515872	0.10044	2.72526	4.85709	5.78954	15.9763	16.4426	17.5085	0	3
AT3G56860.10	UBA2A		0.00522459	0.10044	4.2828	5.91046	7.33756	16.0536	16.7672	17.581	1	3
AT1G28290.1	AGP31		0.0053074	0.10044	4.12064	4.94202	7.88577	14.2791	15.751	16.1617	1	3
AT4G26000.1	PEP	apa_control	0.00551713	0.10044	2.11281	4.00135	6.66343	15.1797	16.5107	17.455	0	3
AT1G27595.1	TANG1	cleavage_and_polyadenylation	0.00555121	0.10044	2.97324	4.8011	6.1349	15.7049	16.3717	17.2857	0	3
AT5G53060.1	RCF3		0.00561172	0.10044	3.48342	4.38273	5.26139	16.2048	16.6442	17.0938	0	3
AT5G58470.1	TAF15B	autonomous	0.00583018	0.10044	3.02875	4.42747	6.63089	15.9274	17.0292	17.7285	0	3
AT1G07360.1	MAC5A		0.0058331	0.10044	3.64888	4.13489	5.12295	16.7405	17.2346	17.4776	1	3
AT2G30000.1	PHF5A	terminal_exon_definition	0.00589302	0.10044	2.47123	4.61791	4.97661	15.8697	16.049	17.1224	0	3
AT5G64960.1	CDKC2	polii_associated	0.00595603	0.10044	2.98459	4.41676	5.2858	16.3107	16.7452	17.4613	0	3
AT4G08350.1	SPT5		0.00628843	0.103299	2.7433	4.77763	6.16199	16.3954	17.0876	18.1047	0	3
AT3G04610.1	FLK	autonomous	0.00656971	0.103299	4.59852	5.60438	6.91885	17.9233	18.5806	19.0835	1	3
AT3G62330.1	Zinc-knuckle		0.00664092	0.103299	3.81634	4.5258	5.34014	16.2842	16.6914	17.0461	0	3
AT2G16950.1	TRN1		0.00668241	0.103299	2.25128	4.85005	5.59286	15.8409	16.2123	17.5117	0	3
AT1G54080.2	UBP1A		0.00702997	0.106454	3.25477	4.12267	4.6787	15.9354	16.2134	16.6474	0	3
AT5G67530.1	PUB49		0.0071943	0.106763	2.36837	3.52718	6.07598	14.5654	15.8398	16.4192	0	3
AT5G23880.1	CPSF100	cleavage_and_polyadenylation	0.00765718	0.111336	3.04875	4.24504	7.04483	14.9027	16.3026	16.9007	0	3
AT4G03430.1	STA1		0.007863	0.111336	2.35218	3.46604	7.43408	14.0716	16.0556	16.6125	0	3
AT5G13480.2	FY	cleavage_and_polyadenylation	0.00806715	0.111336	2.32807	4.15523	4.97724	15.8745	16.2855	17.1991	0	3
AT1G04510.1	MAC3A		0.00815856	0.111336	2.56921	3.58315	5.5041	15.4628	16.4233	16.9303	0	3
AT5G51660.1	CPSF160	cleavage_and_polyadenylation	0.00825269	0.111336	2.46908	3.90144	6.28842	14.9954	16.1889	16.9051	0	3
AT5G04280.1	RZ1C		0.0084628	0.11157	3.88685	4.8096	6.4377	17.4099	18.224	18.6854	1	3
AT4G21670.1	CPL1	polii_associated	0.00857076	0.11157	2.56161	4.07381	4.6965	15.7298	16.0412	16.7973	0	3
AT5G48900.1	pectin-lyase		0.00899037	0.115015	3.26431	4.19172	7.44447	14.6632	16.2896	16.7533	0	3
AT5G19350.1	RBP47B'		0.00956198	0.117947	2.25829	3.78532	5.4894	15.399	16.251	17.0145	0	3
AT1G13190.1	CPSF7	cleavage_and_polyadenylation	0.00960398	0.117947	2.87344	3.96004	5.59644	15.8514	16.6696	17.2129	0	3
AT1G09770.1	MAC1/CDC5		0.00969649	0.117947	2.43916	3.73071	5.45405	15.5543	16.416	17.0617	0	3
AT2G16485.1	NERD		0.00993059	0.118847	2.6586	4.51089	5.79265	15.5746	16.2155	17.1417	0	3
AT1G65440.1	SPT6		0.0106683	0.125649	3.57287	4.68415	6.75127	15.5879	16.6215	17.1771	1	3
AT5G52470.1	MED36B		0.0110708	0.126378	3.98948	5.95188	8.58326	17.0811	18.3968	19.378	1	3
AT2G32700.7	MUM1		0.0123452	0.13879	2.00151	3.63287	4.47715	15.781	16.2031	17.0188	0	3
AT5G06600.1	H3.1		0.0126989	0.140635	1.23629	3.15089	4.98504	14.0267	14.9437	15.901	0	3
AT1G32130.1	IWS1		0.0132958	0.145081	1.33821	3.35769	5.66779	14.5969	15.7519	16.7617	0	3
AT3G52660.1	RRM domain protein		0.0139391	0.14839	2.34263	2.7254	5.71351	15.0389	16.533	16.7243	0	3
AT1G33680.1	KH domain protein		0.0141575	0.14839	3.00261	3.70541	5.32642	16.7025	17.513	17.8644	1	3
AT1G71800.1	CSTF64	cleavage_and_polyadenylation	0.014199	0.14839	1.00801	3.1635	4.92131	15.1741	16.053	17.1308	0	3
AT2G27040.1	AGO4		0.0152449	0.153197	2.64899	3.78264	6.32353	14.9231	16.1935	16.7604	0	3
AT1G76010.1	ALBA1		0.0154953	0.153197	2.8712	5.06158	6.93994	16.3727	17.3119	18.4071	1	3
AT1G17760.1	CSTF77	cleavage_and_polyadenylation	0.015572	0.153197	2.40489	3.25994	5.36698	15.4261	16.4796	16.9071	0	3
AT4G15900.1	MAC2/PRL1		0.0157167	0.153197	2.48475	3.5518	4.83203	15.2817	15.9218	16.4553	0	3
AT4G09980.1	MTB	m6a_writer_complex	0.0161818	0.153197	2.51294	3.00249	4.55234	15.4958	16.2707	16.5155	0	3
AT5G56900.2	CWF19L1		0.0166606	0.153197	2.66541	3.67568	4.29035	15.5054	15.8128	16.3179	0	3
AT1G15750.1	TOPLESS		0.0167421	0.153197	2.49432	3.5249	6.28947	14.9926	16.3749	16.8902	1	3
ATCG01310.1	RPL2		0.0168283	0.153197	3.76323	4.52075	7.24485	17.028	18.3901	18.7688	1	3
AT5G64270.1	SF3B1	terminal_exon_definition	0.0183016	0.161775	2.73993	3.77226	6.75574	15.1625	16.6542	17.1704	1	3
AT2G18020.1	RPL8A		0.0183968	0.161775	3.40988	5.19942	7.00724	18.0022	18.9061	19.8009	1	3
AT5G27650.1	PDP1	autonomous	0.0185322	0.161775	1.95565	3.17267	5.0181	15.0508	15.9735	16.582	0	3
AT4G25550.1	CFIS2	cleavage_and_polyadenylation	0.0204777	0.171848	2.53435	4.39536	5.43043	16.4632	16.9807	17.9112	1	3
AT1G19860.2	C3H6		0.0206124	0.171848	1.78462	3.37377	6.94256	14.343	16.1274	16.922	0	3
AT1G75660.1	XRN3	polii_associated	0.0227011	0.183089	1.3801	3.11053	4.66711	14.8678	15.6461	16.5113	0	3
AT3G03920.1	H/ACA ribonucleoprotein		0.0230723	0.184083	3.28052	4.52292	5.54679	17.7111	18.2231	18.8443	1	3
AT1G75750.1	GASA1		0.0237005	0.187083	3.74853	4.96251	5.5547	17.9172	18.2133	18.8203	1	3
AT5G01400.1	ESP4	cleavage_and_polyadenylation	0.0244116	0.188681	1.87194	2.86639	4.15394	15.1604	15.8042	16.3014	0	3
AT3G26420.1	RZ1A		0.0255018	0.195076	3.70383	4.85029	5.86772	17.685	18.1937	18.7669	1	3
AT5G38600.1	ZCCHC8		0.0265588	0.197315	1.7825	2.65052	4.03269	15.1271	15.8182	16.2522	0	3
AT5G02960.1	RPS23B		0.0267473	0.197315	3.53164	4.30911	6.27645	17.4038	18.3874	18.7762	1	3
AT3G54230.2	SUA		0.0272755	0.197315	1.66207	2.94418	5.18689	15.3832	16.5046	17.1457	0	3
AT5G64390.3	HEN4	apa_control	0.027922	0.197315	1.45797	3.30425	6.07252	14.5261	15.9102	16.8333	0	3
AT1G57860.1	RPL21E		0.0283298	0.198309	4.02079	5.03332	5.57685	17.8528	18.1246	18.6309	1	3
AT4G21710.1	NRPB2	polii_associated	0.0292569	0.202884	2.02701	3.08323	4.01694	15.9385	16.4054	16.9335	0	3
AT5G52040.2	SRS41		0.0297693	0.203422	3.86373	4.38686	6.55191	17.3612	18.4438	18.7053	1	3
AT3G26560.1	DEAH5		0.0301271	0.203422	2.01464	3.54425	5.54297	15.0676	16.067	16.8318	1	3
AT3G58570.1	RH52		0.0303349	0.203422	1.88098	3.58225	5.37329	14.8366	15.7322	16.5828	0	3
AT5G37720.1	ALY4		0.030431	0.203422	2.50414	5.06984	5.44876	17.1933	17.3827	18.6656	1	3
AT3G11200.1	AL2		0.0327918	0.211578	2.29356	3.569	5.05067	17.2483	17.9891	18.6269	1	3
AT4G27000.1	RBP45C		0.033971	0.216218	1.69471	3.20901	3.70296	16.7188	16.9658	17.723	1	3
AT2G38770.1	EMB2765		0.0399871	0.243052	2.35227	3.2505	4.67053	15.6897	16.3997	16.8488	1	3
AT2G45810.1	RH6		0.0410681	0.244624	2.07346	3.61826	5.55239	15.3207	16.2877	17.0601	1	3
ATCG00750.1	RPS11		0.0413369	0.244624	2.41496	3.71168	5.3367	16.6525	17.465	18.1134	1	3
AT5G64260.1	EXL2		0.0415823	0.244624	2.17817	3.22271	6.55365	15.0959	16.7614	17.2836	1	3
AT1G02500.1	SAM1		0.0423649	0.244624	2.68122	4.31285	6.74236	16.779	17.9937	18.8096	1	3
AT4G34110.1	PAB2		0.0428587	0.244624	2.04555	3.22276	4.14591	15.7025	16.164	16.7526	1	3
AT1G66260.1	ALY3		0.0458439	0.248293	2.15327	3.64346	4.52325	16.9405	17.3804	18.1255	1	3
AT2G27100.1	SE		0.0482276	0.255606	1.57503	3.6968	4.19385	16.5061	16.7546	17.8155	1	3
AT1G49760.1	PAB8		0.0486689	0.256116	1.8914	2.81778	5.21858	15.6554	16.8558	17.319	1	3
AT3G13570.1	SCL30A		0.0493785	0.25802	2.8291	4.03592	6.5364	16.3956	17.6459	18.2493	1	3
AT5G64200.1	SC35		0.0497543	0.258165	2.12681	3.592	7.42199	15.705	17.62	18.3526	1	3
AT1G35680.1	RPL21		0.0508206	0.258602	2.42614	3.60919	5.12982	16.5892	17.3495	17.941	1	3
AT5G26210.1	AL4		0.0518305	0.259853	1.90181	3.3837	3.87572	17.5466	17.7926	18.5336	1	3
AT5G19820.1	KETCH1		0.0522374	0.260135	2.22615	2.94767	3.50709	15.2627	15.5424	15.9031	0	3
AT3G58510.1	RH11		0.0540709	0.262589	1.43855	3.07336	4.39325	15.4711	16.1311	16.9485	1	3
AT3G13670.1	AEL2		0.0545647	0.262903	1.51539	2.71531	3.9444	15.3878	16.0023	16.6023	0	3
AT3G54670.1	SMC1		0.0569774	0.268731	0.967581	2.35898	4.52953	15.1301	16.2154	16.9111	1	3
AT1G14510.1	AL7		0.0578849	0.268731	1.97628	2.89515	5.12656	16.9517	18.0674	18.5268	1	3
AT5G62390.1	BAG7		0.0580344	0.268731	2.11304	3.00664	4.83351	14.9029	15.8164	16.2632	1	3
AT1G43170.1	RP1		0.0593133	0.268731	2.66209	2.66209	2.66209	20.7961	20.7961	20.7961	3	3
AT2G37340.1	RS2Z33		0.0600974	0.268731	2.90198	3.36549	6.1656	16.1203	17.5203	17.7521	1	3
AT1G80070.1	PRP8A		0.0613841	0.268731	1.9377	3.38324	4.11004	17.4818	17.8452	18.568	1	3
AT2G33340.1	MAC3B		0.0617382	0.268731	1.9784	3.13892	4.60984	15.9749	16.7104	17.2906	1	3
AT5G11170.1	UAP56a/RH15		0.0628209	0.268731	2.43112	2.43112	2.43112	19.6425	19.6425	19.6425	3	3
AT4G16720.1	RPL15A		0.0635046	0.268731	2.92316	3.72522	5.99914	18.7965	19.9334	20.3345	2	3
AT1G59359.1	RPS2B		0.0637389	0.268731	2.69296	3.54175	5.27916	17.3911	18.2598	18.6842	1	3
AT1G41880.1	RPL35AB		0.0639506	0.268731	2.1272	4.28835	4.8878	17.4678	17.7675	18.8481	1	3
AT2G34040.1	API5		0.063978	0.268731	2.12613	2.87759	4.02318	17.4062	17.979	18.3547	2	3
ATCG00380.1	RPS4		0.0654095	0.270094	2.28869	3.0024	3.88501	16.7819	17.2232	17.5801	1	3
AT1G14650.1	SF3A1	terminal_exon_definition	0.0655308	0.270094	1.67895	3.48526	5.77034	15.1181	16.2607	17.1638	1	3
AT2G41475.1	ATS3A		0.0659793	0.270094	2.29761	3.47934	4.01366	18.4264	18.6936	19.2844	2	3
AT2G34480.2	RPL18AB		0.0663777	0.270094	2.69213	3.41978	4.71362	18.6352	19.2821	19.6459	2	3
AT3G18035.1	HON4		0.0666135	0.270094	1.94739	2.68802	5.03356	16.6525	17.8253	18.1956	1	3
AT1G02840.1	SR34		0.0669919	0.270152	1.97931	3.04912	4.18532	16.7884	17.3565	17.8914	1	3
AT5G46430.1	RPL32B		0.0684988	0.273259	2.18962	3.20204	4.80976	16.6555	17.4593	17.9655	1	3
AT1G27650.1	U2AF35A	terminal_exon_definition	0.0691868	0.274527	2.29518	3.54332	5.65959	17.4407	18.4989	19.1229	1	3
AT4G10710.1	SPT16		0.0697894	0.274819	0.713468	2.76525	3.75054	14.6472	15.1398	16.1657	0	3
AT3G48930.1	RPS26B		0.0703713	0.274819	2.84368	3.4288	4.57113	18.6423	19.2135	19.506	2	3
ATCG00790.1	RPL16		0.0715225	0.276405	2.28837	3.27656	6.1337	16.6971	18.1257	18.6198	1	3
AT1G10580.1	MAC12/CDC40/prp17		0.0744172	0.283167	1.09141	2.01299	3.61874	15.811	16.6139	17.0747	1	3
AT4G21660.3	spliceosome associated protein		0.0751985	0.28468	2.04057	3.03951	4.35725	16.2038	16.8626	17.3621	1	3
AT2G46020.2	BRAHMA		0.0764395	0.286485	1.19336	2.81568	3.97625	14.7607	15.341	16.1522	0	3
AT2G19520.1	FVE	autonomous	0.0764474	0.286485	1.83231	2.80787	4.32724	16.9213	17.681	18.1688	1	3
AT4G36690.1	U2AF65A	terminal_exon_definition	0.0774492	0.288504	2.27333	3.39225	6.21899	16.4659	17.8793	18.4388	1	3
AT1G09270.1	IMPORTIN-A4		0.0777639	0.288504	1.25075	2.05592	3.54987	14.8647	15.6117	16.0143	0	3
AT2G18510.1	SF3B4	terminal_exon_definition	0.0795415	0.292162	1.50784	3.17877	4.32267	16.8142	17.3861	18.2216	1	3
AT3G42790.1	AL3		0.0799311	0.292162	1.44664	2.48371	4.10774	16.2369	17.0489	17.5674	1	3
AT5G46070.1	GBPL3		0.0815876	0.294588	1.87566	2.87737	3.98698	15.2526	15.8074	16.3083	1	3
AT3G62310.1	DEAH2		0.0820161	0.294588	1.67348	2.26175	3.8211	16.3502	17.1299	17.424	2	3
AT3G51600.1	LTP5		0.0839851	0.296747	3.76248	4.31451	5.26966	20.4444	20.9219	21.198	2	3
AT3G24830.1	RPL13AB		0.0868418	0.303946	2.34142	3.37771	6.66978	16.3294	17.9754	18.4936	1	3
AT2G23350.1	PAB4		0.0916813	0.313491	1.70925	2.37591	4.40835	15.588	16.6043	16.9376	1	3
AT5G63550.2	DEK-domain protein		0.0945287	0.315947	1.27622	2.49944	3.80648	15.502	16.1555	16.7671	1	3
AT5G20290.1	RPS8A		0.0950043	0.316113	3.03019	4.01461	5.00339	19.554	20.0484	20.5406	2	3
AT1G69620.1	RPL34B		0.0961704	0.318205	2.73291	3.43189	5.07032	18.9603	19.7796	20.129	2	3
AT5G13010.1	PRP16		0.0965025	0.318205	1.97682	2.2502	2.80252	15.7836	16.0598	16.1965	0	3
AT2G16600.1	CYP19-1		0.0995346	0.321992	1.46089	2.79223	7.11558	14.9898	17.1515	17.8172	1	3
AT4G02840.2	SMD1B		0.100283	0.321992	2.02935	2.50211	3.58077	18.9151	19.4545	19.6908	2	3
AT5G56710.1	RPL31C;MIK19.16		0.102145	0.322519	1.70936	2.97418	5.91505	15.9376	17.408	18.0404	1	3
AT2G05380.3	GRP3S		0.103301	0.324784	2.02056	2.02056	2.02056	23.9692	23.9692	23.9692	3	3
AT3G06400.3	CHR11/ISW2		0.104687	0.325467	0.57375	2.40736	4.3616	14.7736	15.7507	16.6675	1	3
AT3G57150.1	CBF5		0.105229	0.325467	2.27378	3.67555	6.02388	17.1086	18.2828	18.9837	1	3
AT1G77180.1	MAC6/SKIP		0.105272	0.325467	1.62878	2.08736	2.97626	17.2443	17.6888	17.9181	2	3
AT5G47690.3	PDS5		0.110701	0.332975	1.59598	1.8941	3.02762	16.9634	17.5301	17.6792	2	3
AT4G11420.1	EIF3A		0.111106	0.332975	0.683342	2.0565	3.2052	15.2283	15.8026	16.4892	1	3
AT5G10360.1	RPS6B		0.111873	0.332975	2.1296	2.1296	2.1296	19.931	19.931	19.931	3	3
AT1G54270.1	EIF4A-2		0.112939	0.332975	2.02418	2.02418	2.02418	21.094	21.094	21.094	3	3
AT3G49910.1	RPL26A		0.113535	0.332975	2.13231	3.05898	6.00103	17.5306	19.0016	19.465	2	3
AT3G61860.1	RS31		0.115045	0.334759	1.60504	3.3718	4.98264	16.2624	17.0678	17.9512	1	3
AT3G04400.1	RPL23C		0.118649	0.342558	1.89626	2.92564	5.91916	17.2186	18.7153	19.23	2	3
AT1G20960.1	BRR2A		0.120823	0.344226	1.32839	2.97942	5.11647	15.8912	16.9598	17.7853	1	3
AT2G40510.1	RPS26B		0.122506	0.345059	2.07194	2.07194	2.07194	20.5477	20.5477	20.5477	3	3
AT3G09840.1	CDC48A		0.12277	0.345059	1.74164	2.14144	4.13709	15.2923	16.2902	16.4901	1	3
AT3G05060.1	NOP56-like		0.123914	0.346958	1.70466	2.83817	3.84298	17.6075	18.1099	18.6767	1	3
AT2G41840.1	RPS2C		0.126253	0.350861	2.08368	2.08368	2.08368	20.7042	20.7042	20.7042	3	3
AT1G56110.1	NOP56		0.127485	0.352964	1.98816	2.74207	3.89934	18.1227	18.7014	19.0783	2	3
AT1G16610.3	SR45		0.127996	0.353059	1.71332	3.09194	5.23615	16.778	17.8501	18.5394	1	3
AT3G05680.1	VIR	m6a_writer_complex	0.130023	0.356003	1.25552	1.72668	3.64381	16.2314	17.19	17.4256	1	3
AT1G51060.1	H2A.1		0.135114	0.365699	2.38549	3.49484	4.56485	17.9761	18.5111	19.0658	1	3
AT5G02870.1	RPL4D		0.137014	0.365699	2.45389	3.08042	3.77362	18.9768	19.3234	19.6367	2	3
AT1G14320.1	RPL10A		0.142309	0.374443	1.84707	1.84707	1.84707	20.3092	20.3092	20.3092	3	3
AT4G31580.1	RSZ22		0.145429	0.377628	2.14025	3.28437	5.73825	17.6649	18.8919	19.4639	1	3
AT1G48610.1	AT hook motif-containing protein		0.145592	0.377628	0.991067	2.26454	3.95165	16.4059	17.2495	17.8862	1	3
AT4G23670.1	Major latex protein		0.1471	0.377628	1.79519	2.53262	3.31743	16.8705	17.2629	17.6316	1	3
AT1G44910.1	PRP40A		0.147414	0.377628	0.902106	2.09504	3.46971	15.2093	15.8967	16.4931	1	3
AT5G15200.1	RPS4		0.147482	0.377628	1.84762	1.84762	1.84762	20.3348	20.3348	20.3348	3	3
AT5G62190.1	RH7		0.14759	0.377628	1.14871	2.06466	4.26674	15.8946	16.9957	17.4536	1	3
AT1G48410.2	AGO1		0.149943	0.37972	0.308019	1.21465	3.05129	14.5463	15.4647	15.918	0	3
AT1G06220.1	CLO/Snu114		0.158175	0.38992	0.552116	2.06013	3.54922	15.2643	16.0088	16.7628	1	3
AT1G48830.1	RPS7A		0.162879	0.396249	1.55332	2.49088	4.74901	16.8353	17.9643	18.4331	1	3
AT3G62840.1	SMD2		0.163565	0.396617	1.07281	2.46617	4.72612	16.2219	17.3519	18.0485	1	3
AT3G55220.1	SF3B3	terminal_exon_definition	0.171092	0.405958	0.595596	2.19833	3.22479	15.9648	16.478	17.2794	1	3
AT2G43030.1	PRPL3		0.17286	0.407181	1.66634	1.66634	1.66634	19.8147	19.8147	19.8147	3	3
AT3G55460.1	SRC30		0.177409	0.412656	1.19697	2.59687	4.2447	16.3306	17.1545	17.8544	1	3
AT4G31700.1	RPS6A		0.18575	0.413419	2.38902	3.34601	4.01248	18.545	18.8783	19.3568	2	3
AT5G02560.2	HTA12		0.186245	0.413419	1.58295	2.45554	3.57406	17.157	17.7163	18.1526	1	3
AT3G44110.1	DNAJ3		0.188323	0.413419	0.398502	2.09713	2.97129	15.7419	16.179	17.0283	1	3
AT5G22650.1	HDT2		0.193302	0.415878	1.31729	2.56991	3.26907	17.3535	17.7031	18.3294	1	3
AT3G04840.1	RPS3AA		0.193366	0.415878	1.94067	2.72937	3.63887	18.8193	19.2741	19.6684	2	3
AT3G07110.2	RPL13		0.197776	0.420426	1.30126	1.81719	3.29877	18.078	18.8188	19.0768	2	3
AT1G15200.3	PININ		0.199543	0.420627	0.691132	1.77014	2.86932	15.6229	16.1725	16.712	1	3
AT3G09630.1	RPL4A		0.20137	0.420945	1.52551	2.38014	4.02816	17.6453	18.4693	18.8966	2	3
AT2G42520.1	RH37		0.214684	0.435714	1.4611	1.4611	1.4611	19.1569	19.1569	19.1569	3	3
AT4G27090.1	RPL14B		0.214921	0.435714	2.05305	2.97539	4.75279	18.4539	19.3426	19.8038	2	3
AT3G50670.1	U1-70K		0.22361	0.450866	1.27207	2.43105	3.00279	17.9487	18.2346	18.8141	2	3
AT3G20820.1	LRR-domain protein		0.225403	0.451403	1.5766	1.5766	1.5766	19.8109	19.8109	19.8109	3	3
AT5G27120.1	SAR DNA binding protein		0.225701	0.451403	0.831509	2.00406	4.02549	15.1964	16.2071	16.7934	1	3
AT3G25920.1	RPL15		0.227669	0.452897	1.12448	1.85681	2.57093	17.6679	18.025	18.3912	2	3
AT2G21660.1	GRP7		0.229187	0.454697	1.35002	1.77218	5.04464	17.2358	18.872	19.0831	2	3
AT1G20580.1	SMD3B		0.231892	0.455195	1.83016	3.15031	4.04841	17.3836	17.8326	18.4927	1	3
AT4G16143.1	IMPA-2		0.245377	0.463324	0.907123	1.29639	2.69477	16.9118	17.611	17.8056	2	3
AT1G23290.1	RPL27A		0.246529	0.463324	1.79685	2.39047	3.69053	17.0402	17.6902	17.9871	1	3
AT5G10980.1	H3.3		0.24701	0.463324	1.39341	1.39341	1.39341	22.6817	22.6817	22.6817	3	3
AT5G62350.1	invertase protein		0.247897	0.463324	0.983395	1.83045	3.74438	15.9246	16.8816	17.3051	1	3
AT5G11420.1	DUF642		0.249182	0.464555	1.1897	2.60897	3.71734	16.4949	17.0491	17.7587	1	3
AT2G06990.1	HEN2	apa_control	0.251248	0.467233	0.176813	1.82261	2.99333	15.7203	16.3057	17.1286	1	3
AT5G02530.1	ALY2		0.255097	0.473205	1.26216	1.94738	3.63628	17.6914	18.5359	18.8785	2	3
AT3G62250.1	UBQ5		0.257156	0.473869	1.50301	1.50301	1.50301	20.7877	20.7877	20.7877	3	3
AT4G15000.1	RPL27E		0.261287	0.473869	1.40208	1.40208	1.40208	20.5446	20.5446	20.5446	3	3
AT1G74060.1	RPL6		0.261732	0.473869	1.59542	1.59542	1.59542	19.6913	19.6913	19.6913	3	3
AT4G39260.1	GRP8	autonomous	0.262438	0.473869	0.852145	2.33071	3.44927	17.4644	18.0237	18.763	2	3
AT4G38680.1	GRP2		0.264271	0.474993	1.51447	1.51447	1.51447	21.4682	21.4682	21.4682	3	3
AT1G23860.1	RSZ21		0.264383	0.474993	1.60946	2.4321	4.19684	19.0976	19.98	20.3913	2	3
AT1G48620.1	HON5		0.270031	0.481361	1.01023	1.57138	3.12037	17.3091	18.0836	18.3642	2	3
AT5G65360.1	H3.2		0.272359	0.482316	2.17505	3.16662	4.33333	17.9029	18.4863	18.9821	1	3
AT4G18100.1	RPS32E		0.274559	0.483902	1.36299	1.36299	1.36299	19.8894	19.8894	19.8894	3	3
AT3G18780.2	ACT2		0.275907	0.485125	1.31372	1.75401	3.01622	18.8565	19.4876	19.7077	2	3
AT2G36160.1	RPS11		0.277807	0.487272	1.41445	1.41445	1.41445	21.0833	21.0833	21.0833	3	3
AT5G07030.1	Peptidase A1		0.295246	0.503082	-0.0155979	1.10238	3.87697	15.1223	16.5096	17.0686	1	3
AT3G18740.1	RPL30C		0.296967	0.503082	1.19471	1.19471	1.19471	19.5129	19.5129	19.5129	3	3
AT3G49010.1	RPL13		0.30302	0.507879	1.45159	1.45159	1.45159	20.9714	20.9714	20.9714	3	3
AT3G04920.1	RPS24E		0.308128	0.511478	1.17856	1.7671	3.57154	18.4438	19.346	19.6402	2	3
AT1G48920.1	NUCLEOLIN 1		0.313101	0.513586	0.904979	1.57798	3.57678	17.5353	18.5347	18.8712	2	3
AT2G17360.1	RPS4A		0.313551	0.513586	1.2231	1.2231	1.2231	21.4685	21.4685	21.4685	3	3
AT1G05190.1	RPL6		0.326432	0.527604	0.92181	1.45312	3.90111	17.4829	18.7069	18.9726	2	3
AT2G44120.2	RPL30		0.329053	0.527604	1.04917	1.5853	3.05353	17.4038	18.1379	18.406	2	3
AT5G02610.2	RPL29		0.350987	0.539501	1.09434	1.47588	3.5581	17.3626	18.4037	18.5944	2	3
AT5G47210.1	RGGC		0.351912	0.539501	0.733909	1.34858	3.0503	16.9748	17.8256	18.133	2	3
AT3G53020.1	RPL24B		0.37393	0.560131	1.1153	1.1153	1.1153	20.3862	20.3862	20.3862	3	3
AT3G62870.1	RPL7AB		0.375182	0.560131	1.14764	1.14764	1.14764	19.2089	19.2089	19.2089	3	3
ATCG00770.1	RPS8		0.386489	0.564113	1.06747	1.06747	1.06747	19.2058	19.2058	19.2058	3	3
AT3G17390.1	METK4		0.406219	0.587326	1.06284	1.06284	1.06284	20.1851	20.1851	20.1851	3	3
AT5G16130.1	RPS7C		0.406854	0.587326	0.808353	1.51388	2.12055	18.6479	18.9512	19.304	2	3
AT1G07770.1	RPS15AA		0.415153	0.592557	0.962121	1.16389	3.09086	19.0048	19.9683	20.0691	2	3
AT5G59870.1	H2A.7		0.416343	0.592557	0.854394	1.67378	2.43578	19.6526	20.0336	20.4432	2	3
AT5G22880.1	H2B.10		0.42241	0.596643	1.19302	1.19302	1.19302	21.847	21.847	21.847	3	3
AT3G52500.1	Peptidase A1		0.422957	0.596643	0.0207751	1.09631	2.5456	16.3841	17.1087	17.6465	1	3
AT1G33120.1	RPL9B		0.486584	0.627904	1.01179	1.01179	1.01179	20.5422	20.5422	20.5422	3	3
AT5G07350.2	TSN1		0.49279	0.632639	-0.381987	1.13235	2.7725	15.6982	16.5183	17.2755	2	3
AT4G01310.1	RPL5		0.543886	0.671487	0.12082	1.04067	2.10409	17.1465	17.6782	18.1382	2	3
AT5G02450.1	RPL36C		0.62591	0.710026	0.537037	1.08733	1.88215	18.6349	19.0323	19.3075	2	3
