## Supplementary file 2 for "Widespread premature transcription termination of *Arabidopsis thaliana* NLR genes by the spen protein FPA"

### Sheet: Nanopore DRS
sequencing_date	genotype	sample_name	ENA_accession	basecalled_reads	read_alignments	oversplitting_filtered_read_alignments
2018-02-01	Col-0	col0_1	ERR3764345	1647484	1036401	1035813
2018-04-13	Col-0	col0_2	ERR3764348	1242616	962335	961867
2018-04-18	Col-0	col0_3	ERR3764349	1079578	783553	783366
2018-04-23	Col-0	col0_4	ERR3764351	1007278	790370	790199
2018-04-23	fpa-8	fpa8_1	ERR4859183	993575	755664	755029
2018-04-25	fpa-8	fpa8_2	ERR4859184	1045569	822007	821444
2018-04-27	fpa-8	fpa8_3	ERR4859185	868296	556453	555804
2018-05-01	fpa-8	fpa8_4	ERR4859186	913393	688737	688243
2018-07-31	35S::FPA:YFP	35SFPA_1	ERR4859179	1575145	1499455	1490317
2018-08-01	35S::FPA:YFP	35SFPA_2	ERR4859180	853344	807610	800742
2018-08-03	35S::FPA:YFP	35SFPA_3	ERR4859181	1047440	987371	975925
2018-08-08	35S::FPA:YFP	35SFPA_4	ERR4859182	1186723	1124584	1114822

### Sheet: Helicos DRS
genotype	sample_name	ENA_accession	read_alignments	filtered_read_alignments
Col-0	col0_1		4049541	3001376
Col-0	col0_2		5014141	3759103
Col-0	col0_3		946477	664206
fpa-8	fpa8_1		5880937	4390373
fpa-8	fpa8_2		5708918	4349305
fpa-8	fpa8_3		5162809	3688856
35S::FPA:YFP	35SFPA_1		5609449	4246143
35S::FPA:YFP	35SFPA_2		5230486	3888284
35S::FPA:YFP	35SFPA_3		5400303	4052038

### Sheet: Illumina RNA-Seq
genotype	sample_name	ENA_accession	total_read_pairs	read_alignments
Col-0	col0_1	ERR4859465	50615944	96652919
Col-0	col0_2	ERR4859466	27375113	52227551
Col-0	col0_3	ERR4859467	36752866	70104403
Col-0	col0_4	ERR4859468	40416427	77739131
Col-0	col0_5	ERR4859469	30311454	57576231
Col-0	col0_6	ERR4859470	52570161	101064292
fpa-8	fpa8_1	ERR4859471	42878659	82359777
fpa-8	fpa8_2	ERR4859472	49217729	93606138
fpa-8	fpa8_3	ERR4859473	22122847	41852722
fpa-8	fpa8_4	ERR4859474	22942126	43587280
fpa-8	fpa8_5	ERR4859475	113983608	219008643
fpa-8	fpa8_6	ERR4859476	36887111	69668817
35S::FPA:YFP	35SFPA_1	ERR4859477	42377481	80441371
35S::FPA:YFP	35SFPA_2	ERR4859478	49513465	95612375
35S::FPA:YFP	35SFPA_3	ERR4859479	75091762	144183355
35S::FPA:YFP	35SFPA_4	ERR4859480	36566747	70733668
35S::FPA:YFP	35SFPA_5	ERR4859481	24455499	46885771
35S::FPA:YFP	35SFPA_6	ERR4859482	36682136	70642364
